# Data-independent acquisition (DIA) approach for comprehensive ubiquitinome profiling in targeted protein degradation

**DOI:** 10.1101/2025.05.27.656291

**Authors:** Gajanan Sathe, Sascha Röth, Géraldine Gelders, Abigail Brewer, Thomas J. Macartney, Nicola T Wood, Louis De Muynck, Mark A Nakasone, Toan K Phung, Arjan Buist, Diederik Moechars, Gopal P. Sapkota

## Abstract

Targeted protein degradation (TPD) has emerged as a highly promising therapeutic strategy for a wide range of diseases, including cancer and neurodegenerative disorders. The ubiquitin-proteasome system, which is responsible for protein degradation, plays a critical role in this process. Gaining comprehensive insights into the ubiquitylation landscape is essential for the development of selective and efficient targeted protein degradation approaches. Recently, data-independent acquisition (DIA) has gained significant popularity as a robust and unbiased approach for quantitative proteomics. Here, we report a cutting-edge workflow that utilizes diGly antibody-based enrichment followed by an optimized Orbitrap-based DIA method for the identification of ubiquitylated peptides. We identify over 40,000 diGly precursors corresponding to more than 7,000 proteins in a single measurement from cells exposed to a proteasome inhibitor, highlighting an exceptional throughput. By applying our optimized workflow, we successfully identify ubiquitylation sites on substrate proteins with various TPD approaches. Therefore, our workflow holds tremendous potential for rapidly establishing mode of action for various TPD modalities, including PROTACs and molecular glues.
