## Supplementary material for "Data-independent acquisition (DIA) approach for comprehensive ubiquitinome profiling in targeted protein degradation": Supp. Data 2

### Sheet: Sheet1
MS/MS window	start_m/z	end_m/z	center_m/z	isolation width_m/z
1	300	373	336.5	73
2	372	397	384.5	25
3	396	415	405.5	19
4	414	429	421.5	15
5	428	441	434.5	13
6	440	453	446.5	13
7	452	463	457.5	11
8	462	472	467	10
9	471	481	476	10
10	480	490	485	10
11	489	498	493.5	9
12	497	505	501	8
13	504	513	508.5	9
14	512	520	516	8
15	519	527	523	8
16	526	534	530	8
17	533	541	537	8
18	540	548	544	8
19	547	554	550.5	7
20	553	561	557	8
21	560	568	564	8
22	567	575	571	8
23	574	581	577.5	7
24	580	588	584	8
25	587	594	590.5	7
26	593	601	597	8
27	600	608	604	8
28	607	615	611	8
29	614	622	618	8
30	621	629	625	8
31	628	635	631.5	7
32	634	642	638	8
33	641	649	645	8
34	648	656	652	8
35	655	663	659	8
36	662	670	666	8
37	669	678	673.5	9
38	677	685	681	8
39	684	693	688.5	9
40	692	701	696.5	9
41	700	709	704.5	9
42	708	717	712.5	9
43	716	726	721	10
44	725	735	730	10
45	734	744	739	10
46	743	754	748.5	11
47	753	764	758.5	11
48	763	774	768.5	11
49	773	786	779.5	13
50	785	797	791	12
51	796	809	802.5	13
52	808	822	815	14
53	821	835	828	14
54	834	851	842.5	17
55	850	867	858.5	17
56	866	884	875	18
57	883	903	893	20
58	902	924	913	22
59	923	949	936	26
60	948	978	963	30
61	977	1014	995.5	37
62	1013	1058	1035.5	45
63	1057	1139	1098	82
64	1138	1645	1391.5	507
